# Global Release of Translational Repression Across *Plasmodium’s* Host-to-Vector Transmission Event

**DOI:** 10.1101/2024.02.01.577866

**Authors:** Kelly T. Rios, James P. McGee, Aswathy Sebastian, Robert L. Moritz, Marina Feric, Sabrina Absalon, Kristian E. Swearingen, Scott E. Lindner

**Affiliations:** Department of Biochemistry and Molecular Biology, Pennsylvania State University, University Park, PA 16802; Huck Institutes of the Life Sciences, Pennsylvania State University, University Park, PA, 16802; Department of Pharmacology and Toxicology, Indiana University School of Medicine, Indianapolis, IN 46202; Institute for Systems Biology, Seattle, WA 98109; Huck Center for Malaria Research, Pennsylvania State University, University Park, PA, 16802; Center for Eukaryotic Gene Regulation, Pennsylvania State University, University Park, PA, 16802

**Author notes:** Corresponding Author: Scott E. Lindner, Ph.D. W230B Millennium Science Complex University Park, PA 16802 E.

**Keywords:** Translational Repression, Malaria Transmission, RNA-seq, DIA Proteomics, Proximity Proteomics

## Abstract

Malaria parasites must be able to respond quickly to changes in their environment, including during their transmission between mammalian hosts and mosquito vectors. Therefore, before transmission, female gametocytes proactively produce and translationally repress mRNAs that encode essential proteins that the zygote requires to establish a new infection. This essential regulatory control requires the orthologues of DDX6 (DOZI), LSM14a (CITH), and ALBA proteins to form a translationally repressive complex in female gametocytes that associates with many of the affected mRNAs. However, while the release of translational repression of individual mRNAs has been documented, the details of the global release of translational repression have not. Moreover, the changes in spatial arrangement and composition of the DOZI/CITH/ALBA complex that contribute to translational control are also not known.

Therefore, we have conducted the first quantitative, comparative transcriptomics and DIA-MS proteomics of *Plasmodium* parasites across the host-to-vector transmission event to document the global release of translational repression. Using female gametocytes and zygotes of *P. yoelii*, we found that nearly 200 transcripts are released for translation soon after fertilization, including those with essential functions for the zygote. However, we also observed that some transcripts remain repressed beyond this point. In addition, we have used TurboID-based proximity proteomics to interrogate the spatial and compositional changes in the DOZI/CITH/ALBA complex across this transmission event. Consistent with recent models of translational control, proteins that associate with either the 5’ or 3’ end of mRNAs are in close proximity to one another during translational repression in female gametocytes and then dissociate upon release of repression in zygotes. This observation is cross-validated for several protein colocalizations in female gametocytes via ultrastructure expansion microscopy and structured illumination microscopy. Moreover, DOZI exchanges its interaction from NOT1-G in female gametocytes to the canonical NOT1 in zygotes, providing a model for a trigger for the release of mRNAs from DOZI. Finally, unenriched phosphoproteomics revealed the modification of key translational control proteins in the zygote. Together, these data provide a model for the essential translational control mechanisms used by malaria parasites to promote their efficient transmission from their mammalian host to their mosquito vector.
