## Supplementary material for "Global Release of Translational Repression Across *Plasmodium’s* Host-to-Vector Transmission Event": Table S7

### Sheet: Sheet1
Table S7: Oligonucleotides used in this study. Lower case letters indicate non-homologous bases added for cloning purposes.
Generation of Transgenic Parasite Lines
Description	Primer ID	Description	Oligonucleotide Sequence (5'-3-)
PyDOZI C-terminal tags (TurboID::GFP and GFP)	15-77	3' Homology Arm For	ccggtaccGCAGTATACTACATCATAATGATGAGCACATATATATACACATTGCGGCTTC
	15-78	3' Homology Arm Rev	gttaccgctagctgggcccGTGGATAGCACACCTTTTACATAGTTTGATTTTTATTCGTG
	15-79	5' Homology Arm For	cacgggcccagctagcGGTAACAACTGGTGGTACTTCATTAAGAGAAGATATTATGAGAC
	15-80	5' Homology Arm Rev	ggactAGTATAGATGGATGGATCTATTTCGTTAGGGATCGGTTGAATTTCAG
PyApiAP2-O::GFP	29-35	3' Homology Arm For	ccggtaccCTATTATTAAATTTGTAATACTTCAAAAATAGAAGCGTGAAGTGTGATGGTAAGTGTGG
	29-36	3' Homology Arm Rev	gggcccagctagcGTAGACGCACCCCATGAGTGCGCTCAAATTATTAACCAG
	29-33	5' Homology Arm For	gctagctgggcccGAATTCAATTTTGAATCTTGCATCTAACAATATATGTAACATG
	29-34	5' Homology Arm Rev	ggactagtGATGTTATCAACAGTAATACAATCATTTTCTACTATCATATTTGTATTATATGGAATAG
Genotyping of Transgenic Parasite Lines
Description	Primer ID	Description	Oligonucleotide Sequence (5'-3-)
PyDOZI::TurboID::GFP and PyDOZI::GFP	25-20	External Primer For	CCAATACAAGAGGAAAGTATTCCTGTGGCTTTGGCTGG
	21-68	External Primer Rev	GCAAATGTAGTATCAATAAGAAACAATTAAATGTTTTACC
	21-52	Internal Primer For	CAAAAAATAAATATAATTGTTGTGAAACAAAAAACGTAATTTTTTCATTTGCCTTC
	10-51	Internal Primer Rev	CATCACCATCTAATTCAACAAGAATTGGGACAACTCCAGTGAAAAGTTCTTCTCCTTTAC
Unfused TurboID::GFP integrated at dispensible locus (pyp230p)	7-66	External Primer For	CTCCATCCTCATATGGTTTAATCATACTCAAATATCTTTTTAGTAGTTCCTC
	7-69	External Primer Rev	GTAATTGGAATCAAATTAGAAGGATATGAATTAGATCCACCAAATTG
	13-61	Internal Primer For	CCAGGAGGAGAAAGGCATTAAGTACAAATTTGAAGTATATGAGAAG
	25-59	Internal Primer Rev	cctctagaCTTTTCGGCACTACGAAGACTAATTTCACCGC
PyApiAP2-O::GFP	26-28	External Primer For	GCAACAGTAGCAATAGTAACAGTGGCAATAGC
	29-58	External Primer Rev	GGAAGAATTACCAGACATTCCCGATTCATTTTCAC
	13-61	Internal Primer For	CCAGGAGGAGAAAGGCATTAAGTACAAATTTGAAGTATATGAGAAG
	10-51	Internal Primer Rev	CATCACCATCTAATTCAACAAGAATTGGGACAACTCCAGTGAAAAGTTCTTCTCCTTTAC
PyALBA4::TurboID::GFP	13-42	External Primer For	GACGAAACACCTAATGAATATATATGCTCAGTCAATGCAGGAGATAATAATTTAC
	16-9	External Primer Rev	GTATGAAGTATGTAAATATTAATAGAATAATACATGCGATTTGTC
	13-61	Internal Primer For	CCAGGAGGAGAAAGGCATTAAGTACAAATTTGAAGTATATGAGAAG
	10-51	Internal Primer Rev	CATCACCATCTAATTCAACAAGAATTGGGACAACTCCAGTGAAAAGTTCTTCTCCTTTAC
